# Magnetosome organelles are organized through interactions between McaA and McaB that alter the dynamics of the bacterial actin-like protein MamK

**DOI:** 10.1101/2025.11.10.687720

**Authors:** Yein Ra, Yuanyuan Pan, Tansy Chen, Kayla Dixon, Azuma Taoka, Arash Komeili

## Abstract

Magnetotactic bacteria (MTB) are a group of Gram-negative species that produce a lipid-bounded organelle, the magnetosome, in which a magnetic crystal is biomineralized. MTB use magnetosomes to align with the geomagnetic field for improved navigation of their environment. To optimize this alignment, these species organize their magnetosomes in a linear fashion using a handful of factors including the bacterial actin-like protein MamK. Despite these shared features, there is a broad diversity of species-specific linear magnetosome chain arrangements within MTB, but the molecular mechanisms behind these phenotypic variations are unclear. Recently, genetic analyses showed that two proteins McaA and McaB interface with the chain organization machinery of *Magnetospirillum magneticum* AMB-to arrange magnetite crystals in a series of subchains rather than the single cohesive chains found in closely related MTB. Here, we use *in vivo* co-immunoprecipitation in AMB-1 to demonstrate protein-protein interactions between McaA, McaB, and MamK. Experiments with McaA truncation mutants and conditional control of McaB localization determined that McaA-McaB interactions are dependent on amino acids 530-665 of McaA and McaB localization to the magnetosome chain. We further show that disrupting the McaA-McaB interaction alters the spatial dynamics of MamK *in vivo* We present a model in which protein-protein interactions between McaA, McaB, and MamK drive changes in MamK behavior to establish AMB-1’s magnetosome chain organization.

**IMPORTANCE:** Magnetosomes model for understanding the cell biology of bacterial organelles and the mechanisms of bacterial cell organization. MamK, one of the best-studied bacterial actins, is a notable player in magnetosome chain assembly. This work explores how MamK dynamics are altered by two potential bacterial actin binding proteins, McaA and McaB. This system illustrates how changes in bacterial cytoskeleton regulation result in different organization of subcellular compartments. The conclusions from this research also have implications for understanding the broader evolutionary strategies for regulation of actin-like proteins and compartment organization diversification in bacteria.
