## Supplementary material for "Magnetosome organelles are organized through interactions between McaA and McaB that alter the dynamics of the bacterial actin-like protein MamK": Source Data 5: Strains and Plasmids

### Sheet: Strains
Organism	Details	Ref
M. magneticum AMB-1	WT	1
	∆mcaA	2
	∆mcaB	2
	∆mcaAB	2
	∆mcaA∆mamK	This study
	∆mcaB∆mamK	This study
	∆MAI∆MIS	2
	∆mamK∆mamK-like	3
	∆MAI	1
	∆530	This study
	∆mamA	4
	∆mms6	5
	∆mcaB∆mms6	This study
Escherichia coli DH5a	Standard cloning strain	1
Escherichia coli WM	Conjugation Strain	1
Escherichia coli BL21	Protein expression Strain	Agilent
Escherichia coli DHM1	Reporter strain for B2H asay	Euromedex

### Sheet: Plasmids
Plasmid	Content	Backbone	Ref
pAK35	mamK deletion	pAK31	6
pAK196	MamK-GFP	pAK22	6
pAK420	MamK	pET	7
pAK566	mms6 deletion	pAK31	5
pAK1255	McaB-GFP + McaA-Halo	pAK22	2
pAK1270	McaB-GFP + Mms6-Halo	pAK22	2
pAK1430	McaA-GFP + MamK-Flag	pAK22	This work
pAK1431	McaB-GFP + Halo	pAK22	This work
pAK1434	GFP + McaA-Halo	pAK22	This work
pAK1437	530 region deletion	pAK31	This work
pAK1438	McaB-GFP + McaA∆530-Halo	pAK22	This work
pAK1478	His-MBP-McaBcyto	pET	This work
pAK1492	McaA∆H2-GFP	pAK22	This work
pAK1493	McaA∆H1-GFP	pAK22	This work
pAK1494	McaA∆Beta-GFP	pAK22	This work
pAK1496	GFP + MamK-Flag	pAK22	This work
pAK1497	McaA∆530-GFP + MamK-Flag	pAK22	This work
pAK1499	MBP-McaBcyto	pET	This work
pAK1500	MBP	pET	This work
pAK1501	McaA-GFP + Halo-Flag	pAK22	This work
pAK1502	Strep-McaAcyto	pET	This work
pAK1522	530-GFP	pAK22	This work
pAK1587	McaB-GFP + Halo-Flag	pAK22	This work
pAK1588	McaB-GFP + MamK-Flag	pAK22	This work
pBBR1MCS-2	Empty Vector	N/A	8

### Sheet: B2H Strains
Plasmid	Content	Reference
pAK324	T25-mamK	3
pAK325	mamK-T25	3
pAK326	mamK-T18	3
pAK327	T18-mamK	3
pAK1240	T25-mcaA	2
pAK1241	mcaA-T25	2
pAK1242	mcaA-T18	2
pAK1243	T18-mcaA	2
pAK1249	T25-mcaB	2
pAK1250	mcaB-T25	2
pAK1251	mcaB-T18	2
pAK1252	T18-mcaB	2
pAK1363	T25-mcaA[aa400-end]	This work
pAK1364	mcaA-T25[aa400-end]	This work
pAK1365	mcaA-T18[aa400-end]	This work
pAK1366	T18-mcaA[aa400-end]	This work
pAK318	pKT25 (empty vector)	Euromedex
pAK319	pKNT25 (empty vector)	Euromedex
pAK320	pUT18 (empty vector)	Euromedex
pAK321	pUT18C (empty vector)	Euromedex
pAK322	pKT25-zip (Leu zipper positive control)	Euromedex
pAK323	pUT18C-zip (Leu zipper positive control)	Euromedex

### Sheet: Cloning Primers
Name	Sequence (5'→ 3')	Amplicon	In Plasmid
YR53	GCGCACGCGGCGGGCTGCAGGACAAAAGGCGGCTCAGGCG	McaA[aa400-end]	pAK1363
YR54	GTACCCGGGGATCCTCTAGATCACTTTTTGAAAATGGCATTCCTGC
YR55	GCCAAGCTTGCATGCCTGCAGACAAAAGGCGGCTCAGGCG	McaA[aa400-end]	pAK1364, pAK1365
YR56	GGTACCCGGGGATCCTCTAGAGTCTTTTTGAAAATGGCATTCCTGCT
YR57	GCAGTGGAACGCCACTGCAGACAAAAGGCGGCTCAGGCG	McaA[aa400-end]	pAK1366
YR54	GTACCCGGGGATCCTCTAGATCACTTTTTGAAAATGGCATTCCTGC
YR153	TAGACTAGTGTCGATCACGGAGGAACGTAATGAGTGAAGGTGAAGGCCA	MamK-Flag	pAK1430, pAK1431
YR124	TGGCGGCCGCTCTAGAACTA
YR175	CTAGACTAGTGTCGATCACGGAGGAACGTATGAGTAAAGGAGAAGAACT	GFP	pAK1434
YR124	TGGCGGCCGCTCTAGAACTA
YR171	CTGCAGCCCGGGGGATCCACTAGTGCAGGCTCTGCACACTTGAT	530-downstream	pAK1437
JW20	CTCCGACCACATGGCGAAAGGAACTGAGCACGATG
YR172	CAGTTCCTTTCGCCATGTGGTCGGAGAGTGAGA	530-upstream	pAK1437
YR173	TGGCGGCCGCTCTAGAACTAGTATTTGATGCCACGCGTTGCC
YR169	ACTAGTGTCGATCACGGAGGAACGTAGTGGTAATTCGAGGGGGG	McaA-delta-530	pAK1438
JW24	GTACCGATTTCTGCGGATCCCTTTTTGAAAATGGCATTCC
YR180	AACCTGTACTTCCAATCCTGGAAGCTGACTGCCGCG	McaB[28-end]	pAK1478
YR181	CCAAGGGGTTATGCTAGCTACTCGAGCTTAGAAAGGAT
YR184	ATGGGTTCTTCTCACCATCA	MBP	pAK1478
YR176	GGATTGGAAGTACAGGTTTT
YR174	ACATTAATTGCGTTGCGCTC	McaA-deltaH2	pAK1492
YR192	TCCATGACGCGAAAGGAACTGAGCACGA
YR58	GAGCGCAACGCAATTAATGT	McaA-deltaH2	pAK1492
YR193	CCTTTCGCGTCATGGAATTGAAAGAACCC
YR174	ACATTAATTGCGTTGCGCTC	McaA-deltaH1	pAK1493
YR190	TCCGACCACCGCACATCTGGCGTGATCG
YR58	GAGCGCAACGCAATTAATGT	McaA-deltaH1	pAK1493
YR191	ATGTGCGGTGGTCGGAGAGTGAGACTT
YR174	ACATTAATTGCGTTGCGCTC	McaA-deltaB	pAK1494
YR188	TTGGTTCAGACAATATTAATTCATGGATGAA
YR58	GAGCGCAACGCAATTAATGT	McaA-deltaB	pAK1494
YR189	ATATTGTCTGAACCAAGCGGAGCAGCAA
YR163	ACTAGTTCTAGAGCGGCC	GFP	pAK1496
YR22	TGTTTCATATGATCTGGGTA
YR23	CAGATCATATGAAACAGCAT	MamK-Flag	pAK1496, pAK1497
YR124	TGGCGGCCGCTCTAGAACTA
YR58	GAGCGCAACGCAATTAATGT	McaA-delta530-GFP	pAK1497
YR22	TGTTTCATATGATCTGGGTA
YR186	AAAACCTGTACTTCCAATCC	McaB[28-end]	pAK1499
YR202	CATGGTATATCTCCTTCTTA
YR203	AAGGAGATATACCATGAAAATCGAAGAAGGTAA	MBP	pAK1499, pAK1500
YR176	GGATTGGAAGTACAGGTTTT
YR159	TAGACTAGTGTCGATCACGGAGGAACGTAATGGCAGAAATCGGTACTGGC	Halo-Flag	pAK1501, pAK1587
YR124	TGGCGGCCGCTCTAGAACTA
YR205	CCACCCGCAGTTCGAAAAGGAAAACCTGTACTTCCAATCC	Strep-McaA[400-end]	pAK1502
YR179	CAAGGGGTTATGCTAGTCACTTTTTGAAAATGGCATT
YR217	AATTTCACACAGGAAACAGAATTCATGGTTGCTGAATTCATTGATG	530-GFP	pAK1522
JW22	GAAAAGTTCTTCTCCTTTACTCATGGATCCAATTCTGCTAACAACCTCGATC
YR160	GATGAACTATACAAATAGACTAGTGTCGATCACGG	MamK-Flag	pAK1588
YR124	TGGCGGCCGCTCTAGAACTA

### Sheet: Sequencing Primers
Name	Sequence (5'→ 3')	For Sequencing
YR17	ATTTGATGCCACGCGTTGCC	AMB-1 ∆530
YR18	GCCAACTGCAGTGGTTTATC	AMB-1 ∆530
YR27	TCTTTGGGTCGTGCCTATTT	AMB-1 ∆530
YR44	TGCTCACTGATGGATGGCCG	AMB-1 ∆530
YR183	TTTATGATCGGCAGGAAGGG	AMB-1 ∆530
JW27	CTTCGGTCCAGCTGTTGAC	AMB-1 ∆530
JW30	GCTGTAAGATGATGATTC	AMB-1 ∆530
YR115	TCCTTACTCACTCCAAAGCC	AMB-1 ∆mcaA∆mamK
YR208	TCGACAACATGACTTCATCG	AMB-1 ∆mcaA∆mamK
YR114	AAGACCTTCTCGGTGGAATT	AMB-1 ∆mcaB∆mamK
YR207	ATTGTCCTTTGATGGTGGAG	AMB-1 ∆mcaB∆mamK
YR208	TCGACAACATGACTTCATCG	AMB-1 ∆mcaB∆mamK
mmsfREV	CGCATCATCGGGTCCGAAGATCAGA	AMB-1 ∆mcaB∆mms6

### Sheet: References
1	Murat D, Quinlan A, Vali H, Komeili A. 2010. Comprehensive genetic dissection of the magnetosome gene island reveals the step-wise assembly of a prokaryotic organelle. Proceedings of the National Academy of Sciences 107:5593–5598.
2	Wan J, Monteil CL, Taoka A, Ernie G, Park K, Amor M, Taylor-Cornejo E, Lefevre CT, Komeili A. 2022. McaA and McaB control the dynamic positioning of a bacterial magnetic organelle. Nat Commun 13:5652.
3	Abreu N, Mannoubi S, Ozyamak E, Pignol D, Ginet N, Komeili A. 2014. Interplay between Two Bacterial Actin Homologs, MamK and MamK-Like, Is Required for the Alignment of Magnetosome Organelles in Magnetospirillum magneticum AMB-1. J Bacteriol 196:3111–3121.
4	Komeili A, Vali H, Beveridge TJ, Newman DK. 2004. Magnetosome vesicles are present before magnetite formation, and MamA is required for their activation. Proceedings of the National Academy of Sciences 101:3839–3844.
5	Murat D, Falahati V, Bertinetti L, Csencsits R, Körnig A, Downing K, Faivre D, Komeili A. 2012. The magnetosome membrane protein, MmsF, is a major regulator of magnetite biomineralization in Magnetospirillum magneticum AMB-1. Molecular Microbiology 85:684–699.
6	Komeili A, Li Z, Newman DK, Jensen GJ. 2006. Magnetosomes Are Cell Membrane Invaginations Organized by the Actin-Like Protein MamK. Science 311:242–245.
7	Ozyamak E, Kollman J, Agard DA, Komeili A. 2013. The Bacterial Actin MamK: IN VITRO ASSEMBLY BEHAVIOR AND FILAMENT ARCHITECTURE. Journal of Biological Chemistry 288:4265–4277.
8	Kovach ME, Elzer PH, Steven Hill D, Robertson GT, Farris MA, Roop RM, Peterson KM. 1995. Four new derivatives of the broad-host-range cloning vector pBBR1MCS, carrying different antibiotic-resistance cassettes. Gene 166:175–176.
