## Supplementary material for "Magnetosome organelles are organized through interactions between McaA and McaB that alter the dynamics of the bacterial actin-like protein MamK": Source Data 6: Statistics

### Sheet: Statistics Master 
Figure	Feature	Group	Test	p-value	Significance
Figure 1B	Chain Phenotype	WT vs ∆mcaA	Fisher's Exact Test of Independence	<0.0001	****
	Chain Phenotype	WT vs ∆mcaB	Fisher's Exact Test of Independence	<0.0001	****
	Chain Phenotype	WT vs ∆mcaAB	Fisher's Exact Test of Independence	<0.0001	****
Figure 4C	530-GFP Localization	WT vs ∆mcaA	Fisher's Exact Test of Independence	<0.0001	****
	530-GFP Localization	WT vs ∆mcaB	Fisher's Exact Test of Independence	<0.0001	****
	530-GFP Localization	∆mcaA vs ∆mcaB	Fisher's Exact Test of Independence	<0.0001	****
Figure 4E	Chain Phenotype	WT vs ∆530	Fisher's Exact Test of Independence	<0.0001	****
Figure 6B	McaB-GFP Localization	Biomin vs Nonbiomin	Chi Squared Test of Independence	<0.0001	****
Figure S1B	Chain Phenotype	WT vs ∆mamA	Fisher's Exact Test of Independence	0.1311	ns
Figure S2B	Cmag	WT/Empty Vector vs ∆mcaAB/B-GFP + A-Halo	One-way ANOVA with Dunnett's multiple comparisons test	0.2696	ns
	Cmag	WT/Empty Vector vs ∆mcaAB/B-GFP + Halo	One-way ANOVA with Dunnett's multiple comparisons test	0.0222	*
	Cmag	WT/Empty Vector vs ∆mcaAB/GFP + A-Halo	One-way ANOVA with Dunnett's multiple comparisons test	0.0013	**
	Cmag	WT/Empty Vector vs ∆mcaAB/Empty Vector	One-way ANOVA with Dunnett's multiple comparisons test	0.0327	*
	Cmag	WT/Empty Vector vs ∆mcaA∆mamK/A-GFP + K-Flag	One-way ANOVA with Dunnett's multiple comparisons test	>0.9999	ns
	Cmag	WT/Empty Vector vs ∆mcaA∆mamK/A-GFP + Halo-Flag	One-way ANOVA with Dunnett's multiple comparisons test	>0.9999	ns
	Cmag	WT/Empty Vector vs ∆mcaA∆mamK/GFP + K-Flag	One-way ANOVA with Dunnett's multiple comparisons test	>0.9999	ns
	Cmag	WT/Empty Vector vs ∆mcaA∆mamK/Empty Vector	One-way ANOVA with Dunnett's multiple comparisons test	>0.9999	ns
	Cmag	WT/Empty Vector vs ∆mcaB∆mamK/B-GFP + K-Flag	One-way ANOVA with Dunnett's multiple comparisons test	0.9857	ns
	Cmag	WT/Empty Vector vs ∆mcaB∆mamK/B-GFP + Halo-Flag	One-way ANOVA with Dunnett's multiple comparisons test	0.6494	ns
	Cmag	WT/Empty Vector vs ∆mcaB∆mamK/GFP + K-Flag	One-way ANOVA with Dunnett's multiple comparisons test	0.025	*
	Cmag	WT/Empty Vector vs ∆mcaB∆mamK/Empty Vector	One-way ANOVA with Dunnett's multiple comparisons test	0.2985	ns
	Cmag	∆mcaAB/Empty Vector vs ∆mcaAB/B-GFP + A-Halo	One-way ANOVA with Dunnett's multiple comparisons test	0.3647	ns
	Cmag	∆mcaAB/Empty Vector vs ∆mcaAB/B-GFP + Halo	One-way ANOVA with Dunnett's multiple comparisons test	0.9898	ns
	Cmag	∆mcaAB/Empty Vector vs ∆mcaAB/GFP + A-Halo	One-way ANOVA with Dunnett's multiple comparisons test	0.2088	ns
	Cmag	∆mcaA∆mamK/Empty Vector vs ∆mcaA∆mamK/A-GFP + K-Flag	One-way ANOVA with Dunnett's multiple comparisons test	0.9775	ns
	Cmag	∆mcaA∆mamK/Empty Vector vs ∆mcaA∆mamK/A-GFP + Halo-Flag	One-way ANOVA with Dunnett's multiple comparisons test	>0.9999	ns
	Cmag	∆mcaA∆mamK/Empty Vector vs ∆mcaA∆mamK/GFP + K-Flag	One-way ANOVA with Dunnett's multiple comparisons test	0.999	ns
	Cmag	∆mcaB∆mamK/Empty Vector vs ∆mcaB∆mamK/B-GFP + K-Flag	One-way ANOVA with Dunnett's multiple comparisons test	0.539	ns
	Cmag	∆mcaB∆mamK/Empty Vector vs ∆mcaB∆mamK/B-GFP + Halo-Flag	One-way ANOVA with Dunnett's multiple comparisons test	0.9151	ns
	Cmag	∆mcaB∆mamK/Empty Vector vs ∆mcaB∆mamK/GFP + K-Flag	One-way ANOVA with Dunnett's multiple comparisons test	0.5574	ns
Figure S2C	Chain Phenotype	WT/Empty Vector vs ∆mcaAB/B-GFP + A-Halo	Fisher's Exact Test of Independence	<0.0001	****
	Chain Phenotype	WT/Empty Vector vs ∆mcaAB/B-GFP + Halo	Fisher's Exact Test of Independence	<0.0001	****
	Chain Phenotype	WT/Empty Vector vs ∆mcaAB/GFP + A-Halo	Fisher's Exact Test of Independence	<0.0001	****
	Chain Phenotype	WT/Empty Vector vs ∆mcaAB/Empty Vector	Fisher's Exact Test of Independence	<0.0001	****
	Chain Phenotype	WT/Empty Vector vs ∆mcaA∆mamK/A-GFP + K-Flag	Fisher's Exact Test of Independence	<0.0001	****
	Chain Phenotype	WT/Empty Vector vs ∆mcaA∆mamK/A-GFP + Halo-Flag	Fisher's Exact Test of Independence	<0.0001	****
	Chain Phenotype	WT/Empty Vector vs ∆mcaA∆mamK/GFP + K-Flag	Fisher's Exact Test of Independence	<0.0001	****
	Chain Phenotype	WT/Empty Vector vs ∆mcaA∆mamK/Empty Vector	Fisher's Exact Test of Independence	<0.0001	****
	Chain Phenotype	WT/Empty Vector vs ∆mcaB∆mamK/B-GFP + K-Flag	Fisher's Exact Test of Independence	<0.0001	****
	Chain Phenotype	WT/Empty Vector vs ∆mcaB∆mamK/B-GFP + Halo-Flag	Fisher's Exact Test of Independence	<0.0001	****
	Chain Phenotype	WT/Empty Vector vs ∆mcaB∆mamK/GFP + K-Flag	Fisher's Exact Test of Independence	<0.0001	****
	Chain Phenotype	WT/Empty Vector vs ∆mcaB∆mamK/Empty Vector	Fisher's Exact Test of Independence	<0.0001	****
	Chain Phenotype	∆mcaAB/Empty Vector vs ∆mcaAB/B-GFP + A-Halo	Fisher's Exact Test of Independence	<0.0001	****
	Chain Phenotype	∆mcaAB/Empty Vector vs ∆mcaAB/B-GFP + Halo	Fisher's Exact Test of Independence	0.7063	ns
	Chain Phenotype	∆mcaAB/Empty Vector vs ∆mcaAB/GFP + A-Halo	Fisher's Exact Test of Independence	0.6741	ns
	Chain Phenotype	∆mcaA∆mamK/Empty Vector vs ∆mcaA∆mamK/A-GFP + K-Flag	Fisher's Exact Test of Independence	<0.0001	****
	Chain Phenotype	∆mcaA∆mamK/Empty Vector vs ∆mcaA∆mamK/A-GFP + Halo-Flag	Fisher's Exact Test of Independence	<0.0001	****
	Chain Phenotype	∆mcaA∆mamK/Empty Vector vs ∆mcaA∆mamK/GFP + K-Flag	Fisher's Exact Test of Independence	0.0028	**
	Chain Phenotype	∆mcaB∆mamK/Empty Vector vs ∆mcaB∆mamK/B-GFP + K-Flag	Fisher's Exact Test of Independence	<0.0001	****
	Chain Phenotype	∆mcaB∆mamK/Empty Vector vs ∆mcaB∆mamK/B-GFP + Halo-Flag	Fisher's Exact Test of Independence	0.0001	***
	Chain Phenotype	∆mcaB∆mamK/Empty Vector vs ∆mcaB∆mamK/GFP + K-Flag	Fisher's Exact Test of Independence	0.0004	***
Figure S10B	Cmag	WT vs ∆mcaA	One-way ANOVA with Dunnett's multiple comparisons test	<0.0001	****
	Cmag	WT vs ∆530	One-way ANOVA with Dunnett's multiple comparisons test	<0.0001	****
Figure S10C	Cmag	WT/Empty Vector vs ∆mcaA/mcaA∆H1	One-way ANOVA with Dunnett's multiple comparisons test	0.0066	**
	Cmag	WT/Empty Vector vs ∆mcaA/mcaA∆H2	One-way ANOVA with Dunnett's multiple comparisons test	0.0016	**
	Cmag	WT/Empty Vector vs ∆mcaA/mcaA∆Beta	One-way ANOVA with Dunnett's multiple comparisons test	0.0406	*
	Cmag	WT/Empty Vector vs ∆mcaA/Empty Vector	One-way ANOVA with Dunnett's multiple comparisons test	0.0002	***
	Cmag	∆mcaA/Empty Vector vs ∆mcaA/mcaA∆H1	One-way ANOVA with Dunnett's multiple comparisons test	0.122	ns
	Cmag	∆mcaA/Empty Vector vs ∆mcaA/mcaA∆H2	One-way ANOVA with Dunnett's multiple comparisons test	0.4112	ns
	Cmag	∆mcaA/Empty Vector vs ∆mcaA/mcaA∆Beta	One-way ANOVA with Dunnett's multiple comparisons test	0.0264	*
Figure S10E	Chain Phenotype	WT/Empty Vector vs ∆mcaA/mcaA∆H1	Fisher's Exact Test of Independence	<0.0001	****
	Chain Phenotype	WT/Empty Vector vs ∆mcaA/mcaA∆H2	Fisher's Exact Test of Independence	<0.0001	****
	Chain Phenotype	WT/Empty Vector vs ∆mcaA/mcaA∆Beta	Fisher's Exact Test of Independence	<0.0001	****
	Chain Phenotype	WT/Empty Vector vs ∆mcaA/Empty Vector	Fisher's Exact Test of Independence	<0.0001	****
	Chain Phenotype	∆mcaA/Empty Vector vs ∆mcaA/mcaA∆H1	Fisher's Exact Test of Independence	0.2936	ns
	Chain Phenotype	∆mcaA/Empty Vector vs ∆mcaA/mcaA∆H2	Fisher's Exact Test of Independence	0.0587	ns
	Chain Phenotype	∆mcaA/Empty Vector vs ∆mcaA/mcaA∆Beta	Fisher's Exact Test of Independence	0.1245	ns
Figure S12A	FRAP Half-time Recovery	WT, Biomineralizing, Non-moving	Simple linear regression	0.8716	ns
	FRAP Half-time Recovery	WT, Biomineralizing, Moving	Simple linear regression	0.4083	ns
	FRAP Half-time Recovery	WT, Non-biomineralizing, Non-moving	Simple linear regression	0.5466	ns
	FRAP Half-time Recovery	WT, Non-biomineralizing, Moving	Simple linear regression	0.8791	ns
	FRAP Half-time Recovery	∆mcaA, Non-moving	Simple linear regression	0.5517	ns
	FRAP Half-time Recovery	∆mcaA, Moving	Simple linear regression	0.29	ns
	FRAP Half-time Recovery	∆530, Non-moving	Simple linear regression	0.0002	***
	FRAP Half-time Recovery	∆530, Moving	Simple linear regression	0.7976	ns
Figure S13B	McaB-GFP Localization	WT vs ∆mms6	Fisher's Exact Test of Independence	<0.0001	****
Figure S13F	Chain Phenotype	WT vs ∆mcaB	Fisher's Exact Test of Independence	<0.0001	****
	Chain Phenotype	WT vs ∆mms6	Fisher's Exact Test of Independence	0.0333	*
	Chain Phenotype	WT vs ∆mcaB∆mms6	Fisher's Exact Test of Independence	<0.0001	****
Figure S14B	OD	∆mcaAB/McaB-GFP + McaA-Halo, Biomineralization vs Non-biomineralization	Mann-Whitney U Test	0.0091	**
